# Investigation of TRMT61B methyltransferase activity on mRNA and its effects on translation

**DOI:** 10.64898/2025.12.08.692954

**Authors:** Dorthy Fang, John M. Babich, Ryan Stanton, Isaac W. Vock, Kyrillos Abdallah, Mingyi Zhu, Richard Li, Matthew D. Simon, Wendy V. Gilbert, Sigrid Nachtergaele

**Affiliations:** Department of Molecular, Cellular, and Developmental Biology, Yale University, New Haven, CT, USA; Department of Molecular Biophysics & Biochemistry, Yale University, New Haven, CT, USA; Department of Ecology and Evolutionary Biology, Yale University, New Haven, CT, USA

## Abstract

Despite recent advances in technology to map RNA chemical modifications transcriptome-wide, the distribution of N¹-methyladenosine (m¹A) in mRNA remains contested, hindering a clear understanding of its function. Additionally, the enzyme(s) that installs the majority of reported mRNA m^1^A sites has yet to be identified. In this study, we characterized TRMT61B, an m^1^A methyltransferase known to methylate mitochondrial RNAs, but whose sequence preferences have been underexplored. By integrating cellular overexpression of TRMT61B and *in vitro* methylation of a synthetic pool of diverse human RNA sequences, we identified a preference for a YMR<u>A</u> consensus motif in single stranded RNA regions. In these experiments, TRMT61B methylated thousands of novel human mRNA sites, revealing activity on cytosolic mRNAs. We used these novel m^1^A-modifiable sequences to test the effects of m^1^A on translation of luciferase reporters and on ribosome recruitment to modified transcripts in the pool. We found that m^1^A addition can significantly affect translation and ribosome recruitment, but that these effects are vary by transcript. Taken together, our results can inform future studies of TRMT61B and mRNA, and emphasize that studies of m^1^A regulation of mRNA must be carried out and interpreted in a highly context-aware manner.
