## Supplementary Table 1 for "Investigation of TRMT61B methyltransferase activity on mRNA and its effects on translation"

### Sheet: Sheet1
	Chr	Location	Transcript		Mitochondrial RNA type	Surrounding sequence	YMRA Motif?	Reference	TRMT61B OE responsive in our dataset?
1	chrM	4344	mt-tRNA Gln		tRNA	TTCGA*TTCT	Y	Saikia et al. 2010, Li et al. 2017
2	chrM	5775	mt-tRNA Cys		tRNA	TTCAA*ACCT	Y	Li et al. 2017
3	chrM	3289	mt-tRNA Leu(UUR)		tRNA	TTCAA*TTCC	Y	Chujo & Suzuki 2012
4	chrM	8348	mt-tRNA Lys		tRNA	ACCAA*CACC	Y	Chujo & Suzuki 2012
5	chrM	7461	mt-tRNA Ser(UCN)		tRNA	TTCGA*TTCC	Y	Chujo & Suzuki 2012
6	chrM	928	RNR1 (12S rRNA)		rRNA	ATAGA*AGCC	Y	Li et al. 2017, Safra et al. 2017	Y
7	chrM	971	RNR1		rRNA	ATAAA*GCTA	Y	Li et al. 2017
8	chrM	995	RNR1		rRNA	GTAAA*AAAC	Y	Li et al. 2017
9	chrM	1019	RNR1		rRNA	ATAGA*CTAC	Y	Li et al. 2017	Y
10	chrM	1025	RNR1		rRNA	TACGA*AAGT	N	Li et al. 2017
11	chrM	1080	RNR1		rRNA	TTAGA*TACC	Y	Li et al. 2017, Safra et al. 2017	Y
12	chrM	1110	RNR1		rRNA	CTCAA*CAGT	Y	Li et al. 2017	Y
13	chrM	1122	RNR1		rRNA	ATCAA*CAAA	Y	Li et al. 2017	Y
14	chrM	1222	RNR1		rRNA	ATAAA*CCCC	Y	Li et al. 2017	Y
15	chrM	1277	RNR1		rRNA	GCAAA*CCCT	Y	Li et al. 2017	Y
16	chrM	1319	RNR1		rRNA	GTAAA*GACG	Y	Li et al. 2017	Y
17	chrM	1937	RNR2 (16S rRNA)		rRNA	CTAAA*AGAG	Y	Li et al. 2017
18	chrM	2033	RNR2		rRNA	ATAGA*ATCT	Y	Li et al. 2017, Safra et al. 2017	Y
19	chrM	2180	RNR2		rRNA	CTAAA*AGCA	Y	Li et al. 2017
20	chrM	2355	RNR2		rRNA	TTAAA*ACAC	Y	Li et al. 2017
21	chrM	2395	RNR2		rRNA	ATCAA*CCAA	Y	Li et al. 2017
22	chrM	2591	RNR2		rRNA	GAAAA*GGTA	N	Li et al. 2017
23	chrM	2617	RNR2		rRNA	TTAAA*TAGG	Y	Bar-Yaacov et al. 2016, Li et al. 2017, Safra et al. 2017
24	chrM	3677	ND1		mRNA	TCAAA*CTCA	Y	Li et al. 2017	Y
25	chrM	7375	COX1		mRNA	ATAAA*CCTG	Y	Li et al. 2017, Safra et al. 2017	Y
26	chrM	7770	COX2		mRNA	ATAGA*AACC	Y	Li et al. 2017	Y
27	chrM	9539	COX3		mRNA	CCCAA*TTAG	Y	Li et al. 2017	Y
28	chrM	9664	COX3		mRNA	ATAGA*AAAC	Y	Li et al. 2017
29	chrM	9913	COX3		mRNA	TCGA*AGCC	Y	Li et al. 2017, Safra et al. 2017	Y
30	chrM	10721	ND4L		mRNA	ACACA*TATG	N	Li et al. 2017
31	chrM	15362	CYTB		mRNA	ATCAA*ACAA	Y	Li et al. 2017
32	chrM	15363	CYTB		mRNA	TCAAA*CAAC	Y	Li et al. 2017	Y
