## Supplementary Table 5 for "Investigation of TRMT61B methyltransferase activity on mRNA and its effects on translation"

### Sheet: Sheet3
Nucleotide	Normalized wild-type mutation rate	Normalized mutant (A to G) mutation rate
G	1.00254	0.950456		Highlighted: Normalized mutation rate >1.5X of unmethylated sample
T	0.967909	0.906398		Normalized mutation rate calculated as methylated/unmethylated sample mutation rate
C	1.13661	1.32974
T	1.11068	1.13961
T	1.08981	1.07823
C	1.0749	1.17054
A	0.956204	1.11389
C	1.07576	0.903692
A	0.970669	1.15625
C	1.05394	1.19408
T	0.971446	1.02157
C	1.02566	1.02352
G	1.20043	1.01195
A	2.28409	1.84541
A	0.929012	1.07299
G	1.11509	1.01105
A	0.998115	1.03557
T	0.976291	0.971429
T	0.979522	0.989041
T	0.93628	0.953108
C	1.03064	1.00671
G	1.13485	1.08266
T	0.962984	0.93967
T	1.00243	0.993481
G	0.992411	0.976955
G	1.0612	1.04209
G	0.980556	1.04962
G	1.04671	1.12897
A	1.12232	1.20219
C	1.22163	1.34146
T	1.0555	0.980117
G	1.06043	1.04875
G	0.950578	1.03954
C	0.901961	0.935567
G	1.11353	1.13883
A	1.01887	1.11268
C	1.13949	1.08482
A	1.3619	1.14601
G	1.32329	1.51642
A	17.8512	18.1477
C	1.07092	0.932642
A	0.725926	0.838983
G	1.00389	1.00747
C	0.961379	0.993626
C	1.07198	1.07853
G	0.97454	0.960894
G	0.982456	1.04198
C	1.12241	1.18177
T	1.04641	0.982984
A	1.01143	1.16511
C	1.13364	0.978049
A	0.954545	0.91954
A	1.15929	1.09091
C	1.08014	1.1102
C	1.08184	1.2165
T	0.937659	0.967436
G	0.9889	1.00299
G	0.997312	1.01305
A	1.07627	0.952199
C	1.05874	0.976226
C	1.01746	1.03608
A	1.05435	0.902222
A	1.36585	1.15084
G	1.16212	1.29412
T	0.849498	0.931325
C	1.01818	1.12877
C	1.16798	1.25265
T	0.993834	0.882353
T	1.08402	0.913681
G	1.52152	1.34409
A	1.36364	0.943262
A	0.997305	1.10811
C	0.973658	0.965748
A	0.869091	1.10612
G	1.03203	1.08111
G	1.0942	1.00392
G	0.991984	1.18161
A	0.920792	0.925795
G	1.06072	1.12987
G	1.06726	1.01786
T	0.917957	0.876672
G	1.10815	1.04732
T	1.01493	1.00352
G	1.0031	0.920896
T	0.914474	0.987964
C	1.13293	1.16165
C	1.03762	1.18323
A	1.08411	1.01887
G	0.953988	1.06977
T	0.963923	0.995221
T	0.831669	0.839486
T	0.816929	0.955294
G	1	1.04615
T	0.87069	0.907125
T	0.941304	1.02699
T	0.974404	1.04016
C	1.02213	1.1993
A	1.04844	1.10417
G	1.12079	1.16
A	1.68317	1.82317
A	0.965785	1.05895
T	0.895996	0.984752
C	1.08411	1.17588
T	0.96281	1.0644
C	1.09685	1.02905
G	1.07629	1.03881
G	1.04014	0.965057
G	1.00857	0.95951
G	0.978208	0.942708
T	0.974724	1.05511
G	1.16265	1.19595
T	0.989521	1.04348
C	1.21606	1.30045
C	1.07955	1.17515
G	0.989362	1.16248
T	0.936798	0.990741
A	1.17708	0.988764
A	0.995708	0.929752
C	1.11469	1.05233
T	0.915858	0.92735
C	1.12886	1.17497
C	1.14123	1.15839
G	1.05204	1.13415
A	1.15035	1.03864
T	0.941606	1.07819
C	1.28353	1.41671
C	1.25986	1.37491
A	0.868852	0.825623
A	0.956164	1.06481
A	1.04887	0.977444
G	0.995155	0.997143
G	1.14815	0.995381
A	0.935382	0.954965
T	0.9294	1.02803
T	1.04867	1.08932
G	1.14888	1.0813
T	0.964088	1.05226
C	1.1544	1.24731
C	1.23011	1.36108
T	1.14238	1.16095
G	1.08861	1.15426
A	0.849057	1.16058
G	1.10338	1.13996
C	0.973214	1.02939
G	0.962424	1.15007
G	1.04619	1.10023
T	0.945612	0.993598
G	1.12308	1.17754
A	1.13077	0.973333
A	0.969811	0.938776
A	1.11688	1.03734
A	1.00647	1.25403
T	1.02355	0.899363
G	1.06582	1.0728
G	1.00933	0.968097
G	1.00193	1.13154
C	1.12912	1.26897
T	1.06007	1.12413
G	1.16892	1.3416
A	1.10891	1.09195
A	1.19273	1.22112
G	1.47857	1.36739
A	1.04097	1.07023
T	0.969129	1.0403
C	1.11347	1.0988
G	1.12833	1.3
A	1.95129	1.82609
C	1.11724	0.862676
A	1.12238	0.984848
T	1.03365	1.10876
C	1.11757	1.20669
C	1.08355	1.15915
A	0.936508	0.830601
T	1.02508	0.924012
G	1.06458	1.02827
T	0.977756	1.06136
C	1.10545	1.2278
A	1.09362	1.24128
T	1.01354	0.954494
C	1.06529	1.12109
A	0.970986	0.954649
T	0.964646	0.942466
C	1.06044	1.15525
C	1.07644	1.27302
C	1.05782	1.18191
G	1.06565	1.12375
T	1.02727	1.05531
A	0.977055	0.919028
T	0.989957	1.02972
G	1.37662	1.42373
A	1.028	1.14029
A	1.09913	1.04317
G	1.12783	1.1564
G	1.09598	1.13926
T	1.04918	1.06375
C	1.2921	1.33829
T	1.1609	1.08564
G	1.15023	1.34236
A	0.962555	0.922566
G	1.02096	1.0574
C	0.944982	0.973653
G	1.09158	1.29049
G	1.05786	1.13562
C	1.06776	1.03624
G	0.972826	1.11915
A	1.04553	1.04696
C	1.10917	1.19133
C	1.19314	1.11934
A	1.19847	0.826498
A	1.19206	0.883853
A	1.10502	0.846662
T	0.964935	0.997389
G	1.27907	1.216
G	1.03435	1.07315
G	1.00658	1.08338
C	1.14352	1.13227
C	1.39857	1.24437
A	1.05926	1.29217
G	1.18203	1.06346
A	1.1488	1.23117
T	1.0206	1.04936
C	1.08326	1.16096
G	0.957806	0.991886
A	1.59825	1.22857
A	0.97318	0.92
A	1.31188	1.0186
A	1.78027	1.79039
A	2.56757	2.37019
A	1.22849	1.37457
T	0.977657	0.920489
T	0.979398	1.125
T	1.10014	1.09552
T	1.07463	1.01425
T	1.07434	1.05755
A	1.15361	1.00283
A	0.871245	1.14486
G	1.13169	1.16074
G	1.08439	1.21166
T	0.98184	0.979243
G	1.0189	1.07631
G	1.06934	0.986689
T	1.01184	1.04276
G	1.00702	1.11168
T	1.00781	1.08155
A	1.03672	0.958225
C	1.07705	1.14333
C	1.14495	1.139
C	1.32686	1.23921
T	0.994956	1.16905
G	1.00288	1.07183
T	0.936791	0.970219
G	1.03634	0.980341
G	1.2082	1.27273
A	1.03632	0.979508
T	0.948998	0.970642
G	1.09064	0.966574
A	1.01263	1.01087
T	1.02419	0.990361
C	1.13627	1.08096
A	1.16393	0.978873
T	0.985274	1.12143
C	1.13445	1.11792
A	0.965649	0.882353
C	1.0153	1.1
T	0.924449	1.07479
T	0.908852	0.990783
T	0.819421	0.904573
A	1.14607	1.01149
A	1.12418	0.904762
G	0.910432	1.03445
G	1	0.931755
T	0.950062	1.03325
G	0.893035	1.00794
A	0.789286	0.917749
T	0.815451	0.88361
C	0.831668	0.961911
C	0.861139	1.01637
T	0.954887	0.943432
G	0.980595	1.04615
C	1.11475	0.970874
A	0.974057	0.916268
C	1.01115	1.01581
T	1.00205	1.00909
A	0.995842	0.936073
T	0.988357	0.965834
G	1.24655	1.32948
G	1.1308	1.00415
C	0.946667	1.03483
A	0.929095	0.921182
C	0.929134	1.17799
A	1.00473	1.14656
C	1.04063	1.17663
T	0.961595	1.0355
G	1.13333	1.01459
G	1.09109	0.996248
T	0.92623	0.883758
A	0.936508	0.943262
A	0.949749	0.930693
T	0.907563	0.903498
C	0.916955	0.958414
G	1.11628	1.3626
A	1.06704	1.0107
C	0.922505	1.0133
G	0.895251	1.10935
G	0.979452	1.2
G	0.916571	1.00123
G	0.900126	1.02459
T	1.0141	0.955537
T	1.0031	1.1375
A	0.933504	0.788095
C	0.98973	1.01483
G	0.999185	1.01756
C	0.935772	0.945255
C	1.08421	1.11785
G	1.15925	1.10194
A	1.19259	1.24615
A	1.09556	1.01384
C	0.950331	0.903967
A	0.957871	1.17647
T	0.902188	0.970874
G	1.23292	1.22695
A	0.877176	0.902552
T	0.84758	0.928817
C	0.860845	0.929379
G	1.12534	1.41404
A	1.80066	1.96667
C	0.883099	1.00506
T	0.782895	0.899593
A	0.76152	0.977503
T	0.849186	0.856421
T	0.851671	0.888889
T	0.841214	0.933446
C	0.913365	0.982515
G	0.947712	1.01732
G	1.22827	1.10281
A	0.91115	1.00355
C	1.03962	1.0028
G	1.10063	1.08764
G	1.06034	1.0699
C	0.942325	1.01883
C	0.886463	0.968804
G	0.939739	1.12366
T	1.24272	1.01293
A	0.94898	1.0375
T	0.978933	0.945714
G	1.19375	1.52326
A	1.06604	0.995455
A	0.992366	0.925795
G	0.959936	1.13621
G	0.955696	1.03953
C	0.865482	1.04118
A	0.766634	0.85696
T	0.819615	0.943193
C	0.786558	0.956193
G	1.01206	1.08611
C	0.996471	1.03944
C	0.938124	1.07601
G	0.885375	0.979381
T	0.870056	0.943515
G	0.937405	1.03571
T	0.95	0.960644
T	0.847244	1.0128
C	0.922535	1.07724
G	1.51393	1.52941
A	1.89574	1.91593
C	1.00277	0.937135
G	0.943942	1
G	1.12403	1.0432
C	0.902913	0.994366
A	0.970149	0.865546
A	0.990826	1.03604
A	1.16901	1.19565
A	1.71171	1.4375
A	1.275	1.13333
G	1.1	1.20782
A	0.879082	1.05281
T	0.956482	0.999083
C	0.943874	1.19907
A	0.844976	1.03896
C	0.949796	1.13734
T	0.91066	0.995232
G	1.11479	1.01142
T	0.890499	0.88785
A	0.92562	0.816
A	0.862857	0.966258
C	0.967914	0.933194
A	0.906158	0.899023
G	0.952569	0.948299
G	0.89607	0.959447
G	1.06702	1.18319
A	0.825397	0.900411
C	0.950635	1.05927
C	0.854966	0.917949
C	0.863415	0.954728
T	0.867119	0.919529
G	0.840881	1.03621
T	0.88792	1.00267
G	1	0.986971
G	0.805785	1.02338
A	1.00581	0.91573
A	1.0048	1.01208
C	1.01631	0.989362
G	0.961474	1.12959
G	1.01606	1.08769
C	0.943953	1.02069
A	1.14286	1.18095
A	1	0.911392
C	0.926	1
A	0.991803	0.854167
A	1.24648	1.20625
A	4.38961	3.50575
A	1.09825	1.51515
T	0.907712	0.963542
T	0.772071	0.934292
A	0.885914	0.952381
T	0.899045	0.947097
C	0.91452	1.04334
G	1.44624	1.46894
A	3.97489	3.75476
C	0.894834	0.969072
G	1.05379	1.25148
A	1.0785	1.01014
G	0.926499	1.05105
C	0.858804	0.94104
G	0.956034	0.96463
C	0.975769	1.1612
C	0.95508	1.14638
T	1.0017	0.955182
G	1.10236	1.05978
A	0.953545	1.0031
T	0.933667	0.975741
C	0.98356	1.04015
A	0.633803	1.18919
A	1.73649	1.81908
C	0.894675	1.0516
C	0.911065	1.04617
C	0.87132	0.972189
C	0.855977	0.987054
G	0.952489	1.26471
A	0.919929	1.00362
C	0.963731	1.00255
G	0.936826	0.969646
G	1.07793	0.976103
C	0.902222	1.07265
T	0.815029	0.904135
C	0.902303	0.908147
C	0.860812	1.03991
C	0.892677	0.974619
T	0.948229	0.995223
G	0.938322	0.878852
C	0.942441	1.01447
T	1.00145	0.96038
G	0.829037	0.958861
T	0.944494	0.937207
T	0.907394	0.868076
C	1.02252	1.12861
C	1.03211	1.20408
G	0.982893	0.974271
A	1.36181	1.66486
G	1.06211	0.997967
T	0.839695	0.972028
A	0.790419	0.929412
A	0.828851	1.03611
C	0.957583	1.11823
C	0.986942	1.23862
A	0.925424	1.03253
T	0.871523	0.991501
C	0.950602	1.09903
A	1.06299	0.895652
A	2.15976	2.2806
C	0.897308	0.924224
G	0.998567	1.00431
G	0.94686	1.125
A	0.923611	0.864686
G	1.01411	1.01508
T	0.852571	0.905048
G	0.983333	1.19014
A	0.881834	0.986355
C	0.924691	1.06873
C	1.00954	1.10242
G	0.770619	0.966258
G	0.993488	1.02251
C	0.979733	1.01865
T	0.842645	0.966767
G	0.939336	1.13363
G	0.892759	0.946626
C	0.927702	0.890086
G	0.844532	1.04228
G	1.0657	1.02049
C	1.01306	0.985874
T	1.06613	1.09218
G	0.943966	1.05371
T	0.967492	0.958132
G	0.930603	1.12997
C	1.03538	1.02037
G	1.14407	1.43188
A	2.1457	1.72561
A	0.948081	0.922353
C	0.877907	0.987483
G	1.05708	0.977912
C	0.790155	0.912226
A	0.830964	0.893617
T	0.897015	0.916667
