## Supplementary Table 7 for "Investigation of TRMT61B methyltransferase activity on mRNA and its effects on translation"

### Sheet: Primers
Sequence	Description
AGAAGGCTGGGGCTCATTTG	GAPDH qPCR F
AGGGGCCATCCACAGTCTTC	GAPDH qPCR R
TGACACTGGCAAAACAATGCA	HPRT1 qPCR F
GGTCCTTTTCACCAGCAAGCT	HPRT1 qPCR R
GCCATAACATTCCCAAAGGATATT	TRMT61B qPCR F
AAGCTCATTCCACCAGAGCC	TRMT61B qPCR R
CTTAATACGACTCACTATAGGGAG	Randomized oligo PCR F
GAAGTCATGGTGGCTAGC	Randomized oligo PCR R
CGACTCACTATAGGGAG	Randomized oligo uMRT-PCR F
GTCATGGTGGCTAGC	Randomized oligo uMRT-PCR R
CTATGGCTGGAACAAACGC	ALDH8A1-Nluc uMRT-PCR F
GAGGCAACCCGTGAG	CEP41-Nluc uMRT-PCR F
GGCCACTCAGTCAGACATG	EZHIP-Nluc uMRT-PCR F
CACACCCTACAGATGGATTTC	MYO6-Nluc uMRT-PCR F
CGATCTGGCCCATTTGGTC	ALDH8A1/CEP41/MYO6/EZHIP-Nluc uMRT PCR R
CTTGTCTTGTTCCCGAAGAAG	PNISR-Nluc uMRT-PCR F
GGACACACCTCCCTGTTC	PNISR-Nluc uMRT-PCR R
CCATGGCCAAGTATCTTCG	SEC62-Nluc uMRT-PCR F
GCCTTTGCCCACTTTGAATCC	SEC62-Nluc uMRT-PCR R

### Sheet: 16S
Sequence	Description
CAUAAUCACUUGUUCCUUAAAUAGGGACCUGUAUGAAUG	16S oligonucleotide to test function of TRMT61B protein

### Sheet: Randomized_oligos
RNA	Type	5'RT-PCR handle	Randomized sequence	3' RT-PCR handle
DDX4	NNNA	CTTAATACGACTCACTATAGGGAG	ATGGGAGATGAAGATTGGGAAGCAGAAATCAACCCTCATATGTCTTCCTATGTTCCCATATTTGAGAAGGATAGGTATTCTGGAGAAAATGGAGACAATTTTAACAGGACTCCAGCTTCATCATNNNAAATGGATGATGGACCTTCTCGAAGA	GCTAGCCACCATGACTTC
DDX4	ANNN	CTTAATACGACTCACTATAGGGAG	ATGGGAGATGAAGATTGGGAAGCAGAAATCAACCCTCATATGTCTTCCTATGTTCCCATATTTGAGAAGGATAGGTATTCTGGAGAAAATGGAGACAATTTTAACAGGACTCCAGCTTCATCATCAGANNNGGATGATGGACCTTCTCGAAGA	GCTAGCCACCATGACTTC
EZHIP	NNNA	CTTAATACGACTCACTATAGGGAG	ATGGCCACTCAGTCAGACATGGAGAAGGAGCAGAAGCACCAGCAGGACGAGGGGCAGGGAGGGCTGAACAACGAAACCGCCCTTGCCTCCGGGGATGCCTGCGGGACCGGGAANNNAGATCCTGCTGCTTCCGTCACCACAGTCTCCAGCCAA	GCTAGCCACCATGACTTC
EZHIP	ANNN	CTTAATACGACTCACTATAGGGAG	ATGGCCACTCAGTCAGACATGGAGAAGGAGCAGAAGCACCAGCAGGACGAGGGGCAGGGAGGGCTGAACAACGAAACCGCCCTTGCCTCCGGGGATGCCTGCGGGACCGGGAATCAANNNCCTGCTGCTTCCGTCACCACAGTCTCCAGCCAA	GCTAGCCACCATGACTTC
TAGLN	NNNA	CTTAATACGACTCACTATAGGGAG	AGGGGTCTCACCAGAGAGGGAGCCGGGGGAGTGCGCTCCTGCGTCCATCCTCAGACCAGCGTGTCCCTCCCAACCTCTGACCCCTCTGAGGCCAGGGGATGGGTTCGGCTTCCTTTGGTACCTCTTTTGGAAGTCTCTTCAGANNNACACTGGAGAGAAGGCACAGCACCCTAGGGTGACATCAGTGGACAGCTTTCCCCAGAC	GCTAGCCACCATGACTTC
TAGLN	ANNN	CTTAATACGACTCACTATAGGGAG	AGGGGTCTCACCAGAGAGGGAGCCGGGGGAGTGCGCTCCTGCGTCCATCCTCAGACCAGCGTGTCCCTCCCAACCTCTGACCCCTCTGAGGCCAGGGGATGGGTTCGGCTTCCTTTGGTACCTCTTTTGGAAGTCTCTTCAGACAAANNNTGGAGAGAAGGCACAGCACCCTAGGGTGACATCAGTGGACAGCTTTCCCCAGAC	GCTAGCCACCATGACTTC
MYO6	NNNA	CTTAATACGACTCACTATAGGGAG	ATGGAGGATGGAAAGCCCGTTTGGGCGCCACACCCTACAGATGGATTTCAGATGGGCAATATTGTGGATATTGGCCNNNACAGCTTAACAATTGAACCCTTGAATCAGAAAGGCAAGACATTTTTGGCTCTCATAAACCAAGTGTTTCCTGCA	GCTAGCCACCATGACTTC
MYO6	ANNN	CTTAATACGACTCACTATAGGGAG	ATGGAGGATGGAAAGCCCGTTTGGGCGCCACACCCTACAGATGGATTTCAGATGGGCAATATTGTGGATATTGGCCCCGANNNCTTAACAATTGAACCCTTGAATCAGAAAGGCAAGACATTTTTGGCTCTCATAAACCAAGTGTTTCCTGCA	GCTAGCCACCATGACTTC
ALDH8A1	NNNA	CTTAATACGACTCACTATAGGGAG	ATGGCTGGAACAAACGCACTTTTGATGCTGGAAAACTTCATAGATGGAAAATTTTTACCTTGTAGCTCATATATAGATTCTTACGACCCANNNACAGGGGAAGTGTATTGCAGAGTGCCAAATAGTGGAAAAGACGAGATCGAAGCCGCGGTC	GCTAGCCACCATGACTTC
ALDH8A1	ANNN	CTTAATACGACTCACTATAGGGAG	ATGGCTGGAACAAACGCACTTTTGATGCTGGAAAACTTCATAGATGGAAAATTTTTACCTTGTAGCTCATATATAGATTCTTACGACCCATCAANNNGGGAAGTGTATTGCAGAGTGCCAAATAGTGGAAAAGACGAGATCGAAGCCGCGGTC	GCTAGCCACCATGACTTC
FAM221A	NNNA	CTTAATACGACTCACTATAGGGAG	ATGGAGCGGTTGACGTTGCCTCTCGGCGGCGCGGCGGCGGTGGACGAGTACCTGGAGTACCGGAGAATTGTTGGTGAGGATGATGGAGGGAAACTTTTTACTCCTGAAGAATATGAAGAATACAAAAGAAAAGTTTTACCTCTGCGCTTACAAAANNNATTATTTGTGAGCTGGCGGTCA	GCTAGCCACCATGACTTC
FAM221A	ANNN	CTTAATACGACTCACTATAGGGAG	ATGGAGCGGTTGACGTTGCCTCTCGGCGGCGCGGCGGCGGTGGACGAGTACCTGGAGTACCGGAGAATTGTTGGTGAGGATGATGGAGGGAAACTTTTTACTCCTGAAGAATATGAAGAATACAAAAGAAAAGTTTTACCTCTGCGCTTACAAAACAGANNNTTTGTGAGCTGGCGGTCA	GCTAGCCACCATGACTTC
CEP41	NNNA	CTTAATACGACTCACTATAGGGAG	AGAGGCAACCCGTGAGGCNNNAACCCCGAACGTGGTCGGTTGGAGAAAATATGTCCCTCCGGAGGCACATTGGGAACCCTGAGTATCTGATGAAAAGGATACCACAGAACCCAAGATACCAGCATATCAAATCAAGACTGGACACT	GCTAGCCACCATGACTTC
CEP41	ANNN	CTTAATACGACTCACTATAGGGAG	AGAGGCAACCCGTGAGGCTAGANNNCCGAACGTGGTCGGTTGGAGAAAATATGTCCCTCCGGAGGCACATTGGGAACCCTGAGTATCTGATGAAAAGGATACCACAGAACCCAAGATACCAGCATATCAAATCAAGACTGGACACT	GCTAGCCACCATGACTTC
SEC62	NNNA	CTTAATACGACTCACTATAGGGAGA	CAAGTATCTTCGATTCAACTGTCCAACAAAGTCCACCAATATGATGGGTCACCGGGTTGATTATTTTATTGCTNNNAAAGCAGTGGACTGTCTTTTGGATTCAAAGTGGGCAAAGGCCAAGAAAGGAGAGGAAGCTTTATTTACAACCAGG	GCTAGCCACCATGACTTC
SEC62	ANNN	CTTAATACGACTCACTATAGGGAGA	CAAGTATCTTCGATTCAACTGTCCAACAAAGTCCACCAATATGATGGGTCACCGGGTTGATTATTTTATTGCTTCAANNNCAGTGGACTGTCTTTTGGATTCAAAGTGGGCAAAGGCCAAGAAAGGAGAGGAAGCTTTATTTACAACCAGG	GCTAGCCACCATGACTTC
PNISR	NNNA	CTTAATACGACTCACTATAGGGAGA	ATCTTGTCTTGTTCCCGAAGAAGTAGAAGCANNNAAAGCGTTGGAGAGGTGTTACCGGAACGGCGGCGACAAGGGTGTTCCCGAACTAGAGTGGGGCATACATAATCTTGCTGCTATGCTTCGAAGCTGTAGTCTGAATCAACCTAAGTTTTAAACAGAAGGTGAACCTCTGAGATAGAAAATCAAGTATATTTTAAAAGAAGG	GCTAGCCACCATGACTTC
PNISR	ANNN	CTTAATACGACTCACTATAGGGAGA	ATCTTGTCTTGTTCCCGAAGAAGTAGAAGCATCGANNNCGTTGGAGAGGTGTTACCGGAACGGCGGCGACAAGGGTGTTCCCGAACTAGAGTGGGGCATACATAATCTTGCTGCTATGCTTCGAAGCTGTAGTCTGAATCAACCTAAGTTTTAAACAGAAGGTGAACCTCTGAGATAGAAAATCAAGTATATTTTAAAAGAAGG	GCTAGCCACCATGACTTC

### Sheet: Luciferase_construct_inserts
RNA	T7 promoter	Insert	Nluc
ALDH8A1	TAATACGACTCACTATAAGG	TGCTATGGCTGGAACAAACGCACTTTTGATGCTGGAAAACTTCATAGATGGAAAATTTTTACCTTGTAGCTCATATATAGATTCTTACGACCCATCAACAGGGGAAGTGTATTGCAGAGTGCCAAATAGTGGAAAAGACGAGATCGAAGCCGCGGTC	GTCTTCACACTCGAAGATTTCGTTGGGGACTGGCGACAGACAGCCGGCTACAACCTGGACCAAGTCCTTGAACAGGGAGGTGTGTCCAGTTTGTTTCAGAATCTCGGGGTGTCCGTAACTCCGATCCAAAGGATTGTCCTGAGCGGTGAAAATGGGCTGAAGATCGACATCCATGTCATCATCCCGTATGAAGGTCTGAGCGGCGACCAAATGGGCCAGATCGAAAAAATTTTTAAGGTGGTGTACCCTGTGGATGATCATCACTTTAAGGTGATCCTGCACTATGGCACACTGGTAATCGACGGGGTTACGCCGAACATGATCGACTATTTCGGACGGCCGTATGAAGGCATCGCCGTGTTCGACGGCAAAAAGATCACTGTAACAGGGACCCTGTGG…
CEP41	TAATACGACTCACTATAAGG	AGAGGCAACCCGTGAGGCTAGAACCCCGAACGTGGTCGGTTGGAGAAAATATGTCCCTCCGGAGGCACATTGGGAACCCTGAGTATCTGATGAAAAGGATACCACAGAACCCAAGATACCAGCATATCAAATCAAGACTGGACACT	GTCTTCACACTCGAAGATTTCGTTGGGGACTGGCGACAGACAGCCGGCTACAACCTGGACCAAGTCCTTGAACAGGGAGGTGTGTCCAGTTTGTTTCAGAATCTCGGGGTGTCCGTAACTCCGATCCAAAGGATTGTCCTGAGCGGTGAAAATGGGCTGAAGATCGACATCCATGTCATCATCCCGTATGAAGGTCTGAGCGGCGACCAAATGGGCCAGATCGAAAAAATTTTTAAGGTGGTGTACCCTGTGGATGATCATCACTTTAAGGTGATCCTGCACTATGGCACACTGGTAATCGACGGGGTTACGCCGAACATGATCGACTATTTCGGACGGCCGTATGAAGGCATCGCCGTGTTCGACGGCAAAAAGATCACTGTAACAGGGACCCTGTGG…
EZHIP	TAATACGACTCACTATAAGG	CGTTATGGCCACTCAGTCAGACATGGAGAAGGAGCAGAAGCACCAGCAGGACGAGGGGCAGGGAGGGCTGAACAACGAAACCGCCCTTGCCTCCGGGGATGCCTGCGGGACCGGGAATCAAGATCCTGCTGCTTCCGTCACCACAGTCTCCAGCCAA	GTCTTCACACTCGAAGATTTCGTTGGGGACTGGCGACAGACAGCCGGCTACAACCTGGACCAAGTCCTTGAACAGGGAGGTGTGTCCAGTTTGTTTCAGAATCTCGGGGTGTCCGTAACTCCGATCCAAAGGATTGTCCTGAGCGGTGAAAATGGGCTGAAGATCGACATCCATGTCATCATCCCGTATGAAGGTCTGAGCGGCGACCAAATGGGCCAGATCGAAAAAATTTTTAAGGTGGTGTACCCTGTGGATGATCATCACTTTAAGGTGATCCTGCACTATGGCACACTGGTAATCGACGGGGTTACGCCGAACATGATCGACTATTTCGGACGGCCGTATGAAGGCATCGCCGTGTTCGACGGCAAAAAGATCACTGTAACAGGGACCCTGTGG…
MYO6	TAATACGACTCACTATAAGG	AAAAATGGAGGATGGAAAGCCCGTTTGGGCGCCACACCCTACAGATGGATTTCAGATGGGCAATATTGTGGATATTGGCCCCGACAGCTTAACAATTGAACCCTTGAATCAGAAAGGCAAGACATTTTTGGCTCTCATAAACCAAGTGTTTCCTGCA	GTCTTCACACTCGAAGATTTCGTTGGGGACTGGCGACAGACAGCCGGCTACAACCTGGACCAAGTCCTTGAACAGGGAGGTGTGTCCAGTTTGTTTCAGAATCTCGGGGTGTCCGTAACTCCGATCCAAAGGATTGTCCTGAGCGGTGAAAATGGGCTGAAGATCGACATCCATGTCATCATCCCGTATGAAGGTCTGAGCGGCGACCAAATGGGCCAGATCGAAAAAATTTTTAAGGTGGTGTACCCTGTGGATGATCATCACTTTAAGGTGATCCTGCACTATGGCACACTGGTAATCGACGGGGTTACGCCGAACATGATCGACTATTTCGGACGGCCGTATGAAGGCATCGCCGTGTTCGACGGCAAAAAGATCACTGTAACAGGGACCCTGTGG…
PNISR	TAATACGACTCACTATAAGG	ATCTTGTCTTGTTCCCGAAGAAGTAGAAGCATCGAAAGCGTTGGAGAGGTGTTACCGGAACGGCGGCGACAAGGGTGTTCCCGAACTAGAGTGGGGCATACATAATCTTGCTGCTATGCTTCGAAGCTGTAGTCTGAATCAACCTAAGTTTTAAACAGAAGGTGAACCTCTGAGATAGAAAATCAAGTATATTTTAAAAGAAGGCACC	GTCTTCACACTCGAAGATTTCGTTGGGGACTGGCGACAGACAGCCGGCTACAACCTGGACCAAGTCCTTGAACAGGGAGGTGTGTCCAGTTTGTTTCAGAATCTCGGGGTGTCCGTAACTCCGATCCAAAGGATTGTCCTGAGCGGTGAAAATGGGCTGAAGATCGACATCCATGTCATCATCCCGTATGAAGGTCTGAGCGGCGACCAAATGGGCCAGATCGAAAAAATTTTTAAGGTGGTGTACCCTGTGGATGATCATCACTTTAAGGTGATCCTGCACTATGGCACACTGGTAATCGACGGGGTTACGCCGAACATGATCGACTATTTCGGACGGCCGTATGAAGGCATCGCCGTGTTCGACGGCAAAAAGATCACTGTAACAGGGACCCTGTGG…
SEC62	TAATACGACTCACTATAAGG	CACCATGGCCAAGTATCTTCGATTCAACTGTCCAACAAAGTCCACCAATATGATGGGTCACCGGGTTGATTATTTTATTGCTTCAAAAGCAGTGGACTGTCTTTTGGATTCAAAGTGGGCAAAGGCCAAGAAAGGAGAGGAAGCTTTATTTACAACCAGG	GTCTTCACACTCGAAGATTTCGTTGGGGACTGGCGACAGACAGCCGGCTACAACCTGGACCAAGTCCTTGAACAGGGAGGTGTGTCCAGTTTGTTTCAGAATCTCGGGGTGTCCGTAACTCCGATCCAAAGGATTGTCCTGAGCGGTGAAAATGGGCTGAAGATCGACATCCATGTCATCATCCCGTATGAAGGTCTGAGCGGCGACCAAATGGGCCAGATCGAAAAAATTTTTAAGGTGGTGTACCCTGTGGATGATCATCACTTTAAGGTGATCCTGCACTATGGCACACTGGTAATCGACGGGGTTACGCCGAACATGATCGACTATTTCGGACGGCCGTATGAAGGCATCGCCGTGTTCGACGGCAAAAAGATCACTGTAACAGGGACCCTGTGG…
