## Supplementary Table 8 for "Investigation of TRMT61B methyltransferase activity on mRNA and its effects on translation"

### Sheet: Sheet1
Forward primer for pool
oKA65	GCTAATACGACTCACTATAAGG
Barcoded reverse primers for pool (oKA221 - 232)
oKA221	AGAGCGACCAAGGGAGACGAAACCGCGCAGCGAGCCCCCCAGGCCTTGGTGCCCGAGTG
oKA222	AGAGCGACCAAGGGAGACGAAACCGCGCAGCGGGGCCGGCAGGCCTTGGTGCCCGAGTG
oKA223	AGAGCGACCAAGGGAGACGAAACCGCGCAGCGCCACAACGAGGCCTTGGTGCCCGAGTG
oKA224	AGAGCGACCAAGGGAGACGAAACCGCGCAGCAGCGGCCAGCGGCCTTGGTGCCCGAGTG
oKA225	AGAGCGACCAAGGGAGACGAAACCGCGCAGCCGCACGGAAAGGCCTTGGTGCCCGAGTG
oKA226	AGAGCGACCAAGGGAGACGAAACCGCGCAGCCGCACACAGCGGCCTTGGTGCCCGAGTG
oKA227	AGAGCGACCAAGGGAGACGAAACCGCGCAGCAAGCGCCACAGGCCTTGGTGCCCGAGTG
oKA228	AGAGCGACCAAGGGAGACGAAACCGCGCAGCAGCACGACCGGGCCTTGGTGCCCGAGTG
oKA229	AGAGCGACCAAGGGAGACGAAACCGCGCAGCCACAAACAAAGGCCTTGGTGCCCGAGTG
oKA230	AGAGCGACCAAGGGAGACGAAACCGCGCAGCAGAAACACAGGGCCTTGGTGCCCGAGTG
oKA231	AGAGCGACCAAGGGAGACGAAACCGCGCAGCCCAACAACGGGGCCTTGGTGCCCGAGTG
oKA232	AGAGCGACCAAGGGAGACGAAACCGCGCAGCCCCGCGAGGAGGCCTTGGTGCCCGAGTG
oKA244	AGAGCGACCAAGGGAGACGAAACCGCGCAGCGCACCAGCACGGCCTTGGTGCCCGAGTG
Reverse Transcription primer
oKA210	AGAGCGACCAAGGGAGACGAAACCGCGCAGC
5' adaptor
DART_5' Adaptor	/5Phos/NNNNNNNNNNAGATCGGAAGAGCGTCGTGTAGGGAAAGAGTGT/3SpC3/
Final library initial reverse primer
oKA182	GTGACTGGAGTTCAGACGTGTGCTCTTCCGATCTAGAGCGACCAAGGGAGACGAAACCGCGCAGC
Final library forward and reverse primers
NEBNext i501 Primer	AATGATACGGCGACCACCGAGATCTACACTATAGCCTACACTCTTTCCCTACACGACGCTCTTCCGATC*T
NEBNext i502 Primer	AATGATACGGCGACCACCGAGATCTACACATAGAGGCACACTCTTTCCCTACACGACGCTCTTCCGATC*T
NEBNext i503 Primer	AATGATACGGCGACCACCGAGATCTACACCCTATCCTACACTCTTTCCCTACACGACGCTCTTCCGATC*T
NEBNext i504 Primer	AATGATACGGCGACCACCGAGATCTACACGGCTCTGAACACTCTTTCCCTACACGACGCTCTTCCGATC*T
NEBNext i505 Primer	AATGATACGGCGACCACCGAGATCTACACAGGCGAAGACACTCTTTCCCTACACGACGCTCTTCCGATC*T
NEBNext i506 Primer	AATGATACGGCGACCACCGAGATCTACACTAATCTTAACACTCTTTCCCTACACGACGCTCTTCCGATC*T
NEBNext i507 Primer	AATGATACGGCGACCACCGAGATCTACACCAGGACGTACACTCTTTCCCTACACGACGCTCTTCCGATC*T
NEBNext i508 Primer	AATGATACGGCGACCACCGAGATCTACACGTACTGACACACTCTTTCCCTACACGACGCTCTTCCGATC*T
NEBNext i701 Primer	CAAGCAGAAGACGGCATACGAGATCGAGTAATGTGACTGGAGTTCAGACGTGTGCTCTTCCGATC*T
NEBNext i702 Primer	CAAGCAGAAGACGGCATACGAGATTCTCCGGAGTGACTGGAGTTCAGACGTGTGCTCTTCCGATC*T
NEBNext i703 Primer	CAAGCAGAAGACGGCATACGAGATAATGAGCGGTGACTGGAGTTCAGACGTGTGCTCTTCCGATC*T
NEBNext i704 Primer	CAAGCAGAAGACGGCATACGAGATGGAATCTCGTGACTGGAGTTCAGACGTGTGCTCTTCCGATC*T
NEBNext i705 Primer	CAAGCAGAAGACGGCATACGAGATTTCTGAATGTGACTGGAGTTCAGACGTGTGCTCTTCCGATC*T
NEBNext i706 Primer	CAAGCAGAAGACGGCATACGAGATACGAATTCGTGACTGGAGTTCAGACGTGTGCTCTTCCGATC*T
NEBNext i707 Primer	CAAGCAGAAGACGGCATACGAGATAGCTTCAGGTGACTGGAGTTCAGACGTGTGCTCTTCCGATC*T
NEBNext i708 Primer	CAAGCAGAAGACGGCATACGAGATGCGCATTAGTGACTGGAGTTCAGACGTGTGCTCTTCCGATC*T
NEBNext i709 Primer	CAAGCAGAAGACGGCATACGAGATCATAGCCGGTGACTGGAGTTCAGACGTGTGCTCTTCCGATC*T
NEBNext i710 Primer	CAAGCAGAAGACGGCATACGAGATTTCGCGGAGTGACTGGAGTTCAGACGTGTGCTCTTCCGATC*T
NEBNext i711 Primer	CAAGCAGAAGACGGCATACGAGATGCGCGAGAGTGACTGGAGTTCAGACGTGTGCTCTTCCGATC*T
NEBNext i712 Primer	CAAGCAGAAGACGGCATACGAGATCTATCGCTGTGACTGGAGTTCAGACGTGTGCTCTTCCGATC*T
